# Large inversion polymorphisms are widespread in North American songbirds

**DOI:** 10.1101/2025.08.07.669111

**Authors:** Teresa M. Pegan, Benjamin M. Winger

## Abstract

The prevalence and evolutionary importance of inversion polymorphisms in natural populations is poorly known because of limited genome-wide sequence data availability for most species. Inversion studies in wild populations usually target rare cases of major trait polymorphisms or local adaptation whose genetic basis involves inversions, creating a strong impression that inversions in nature are generally maintained by natural selection through links to ecologically relevant phenotypes. By contrast, genome-wide studies in humans and model organisms suggest that inversion polymorphisms are common, subject to highly complex evolutionary processes, and generally difficult to link with clearly observable cases of phenotypic variation. Using a large comparative population genomic dataset generated from 35 codistributed species of birds, we tested the hypothesis that inversions are common even within populations that lack known phenotypic polymorphisms. We leveraged analytical methods suitable for low-coverage whole genome sequencing to reveal evidence for over 170 putative inversion polymorphisms within 28 species. We find that many polymorphisms are large and present at balanced frequencies, and some are shared across species boundaries. Yet, most polymorphisms do not deviate significantly from Hardy-Weinberg Equilibrium, raising the possibility that many of these massive haploblocks could be segregating neutrally. Our results thereby reveal evidence that inversions show a variety of complex yet largely hidden patterns in natural populations, beyond cases where they contribute to known variation in ecologically relevant traits.

**Significance:** Inversions are DNA segments that evolve as tightly linked blocks, predisposing them to contribute to phenotypic variation and local adaptation. Studies of inversions in natural populations of non-model species usually involve rare cases where notable trait polymorphisms are controlled by inversions. But how common are inversion polymorphisms that do not mediate known trait variation? We generated population genomic data from 35 codistributed species and show that large inversions are common in passerine birds, despite apparent absence of phenotypic variation and local adaptation in our study populations. Some inversions show patterns suggesting complex evolutionary scenarios, such as balancing selection and shared polymorphism across species, while others may be neutral. Our study reveals that inversions commonly persist in natural populations even without obvious phenotypic variation.
