## Supplementary material for "Large inversion polymorphisms are widespread in North American songbirds": Dataset S1

### Sheet: DatasetS1
Species	Reference.genome.assembly	Reference.genome.species	Chromosome.accession	PIP.name	PIP.unique.status	PIP.start	PIP.end	PIP.length	LD.supported	PCA.cluster.number	IBD.slope	comp_break_right	comp_break_left
Zonotrichia albicollis	GCA_003829775.2	Junco hyemalis	CM042600.1	CM042600.1	Zalbi_CM042600.1	4625010	5024956	0.399946	TRUE	3	4.06733e-05	4375010	5274956
Junco hyemalis	GCA_003829775.2	Junco hyemalis	CM042598.1	CM042598.1	CM042598.1_multispecies	774997	1174908	0.399911	TRUE	3	-8.14e-06	524997	1424908
Melospiza lincolnii	GCA_003829775.2	Junco hyemalis	CM042598.1	CM042598.1	CM042598.1_multispecies	725309	1174921	0.449612	TRUE	3	-8.88e-06	475309	1424921
Zonotrichia albicollis	GCA_003829775.2	Junco hyemalis	CM042598.1	CM042598.1	CM042598.1_multispecies	674795	1174898	0.500103	TRUE	3	-1.35e-05	424795	1424898
Zonotrichia albicollis	GCA_003829775.2	Junco hyemalis	CM042595.1	CM042595.1	Zalbi_CM042595.1	774851	974918	0.200067	FALSE	3	-1.5e-05	524851	1224918
Melospiza lincolnii	GCA_003829775.2	Junco hyemalis	CM042581.1	CM042581.1A	Mlinc_CM042581.1	23424989	25925063	2.50007	TRUE	2	NA	23174989	26175063
Melospiza lincolnii	GCA_003829775.2	Junco hyemalis	CM042581.1	CM042581.1B	Mlinc_CM042581.1	31024926	32724998	1.70007	TRUE	2	NA	30774926	32974998
Junco hyemalis	GCA_003829775.2	Junco hyemalis	CM042579.1	CM042579.1	CM042579.1_multispecies	6425278	26175546	19.7503	FALSE	3	0.000134224	6175278	26425546
Melospiza lincolnii	GCA_003829775.2	Junco hyemalis	CM042579.1	CM042579.1A	CM042579.1_multispecies	1	5275052	5.27505	TRUE	2	NA	NA	5525052
Melospiza lincolnii	GCA_003829775.2	Junco hyemalis	CM042579.1	CM042579.1B	CM042579.1_multispecies	5275052	29025000	23.7499	TRUE	2	NA	5025052	29275000
Melospiza lincolnii	GCA_003829775.2	Junco hyemalis	CM042577.1	CM042577.1	Mlinc_CM042577.1	28325202	35475034	7.14983	TRUE	3	1.35063e-05	28075202	35725034
Junco hyemalis	GCA_003829775.2	Junco hyemalis	CM042576.1	CM042576.1	Jhyem_CM042576.1	17973982	36524980	18.551	FALSE	3	-2.65e-05	17723982	36774980
Zonotrichia albicollis	GCA_003829775.2	Junco hyemalis	CM042576.1	CM042576.1	Zalbi_CM042576.1	1	105974997	105.975	TRUE	2	NA	NA	106224997
Zonotrichia albicollis	GCA_003829775.2	Junco hyemalis	CM042573.1	CM042573.1A	Zalbi_CM042573.1	10324974	111075000	100.75	TRUE	3	1.98791e-05	10074974	111325000
Zonotrichia albicollis	GCA_003829775.2	Junco hyemalis	CM042573.1	CM042573.1B	Zalbi_CM042573.1	111075000	115491474	4.41647	FALSE	3	1.98791e-05	110825000	NA
Vireo olivaceus	GCA_020740725.1	Corvus hawaiiensis	CM036381.1	CM036381.1	Voliv_CM036381.1	1224952	1425001	0.200049	FALSE	3	-2.63e-05	974952	1675001
Vireo olivaceus	GCA_020740725.1	Corvus hawaiiensis	CM036369.1	CM036369.1	CM036369.1_multispecies	1	974846	0.974845	TRUE	3	1.05757e-05	NA	1224846
Vireo solitarius	GCA_020740725.1	Corvus hawaiiensis	CM036369.1	CM036369.1	CM036369.1_multispecies	1	925008	0.925007	TRUE	3	3.6691e-05	NA	1175008
Vireo olivaceus	GCA_020740725.1	Corvus hawaiiensis	CM036357.1	CM036357.1	Voliv_CM036357.1	14674998	23235100	8.5601	TRUE	2	NA	14424998	NA
Vireo olivaceus	GCA_020740725.1	Corvus hawaiiensis	CM036353.1	CM036353.1	Voliv_CM036353.1	28175012	35275004	7.09999	TRUE	2	NA	27925012	35525004
Vireo solitarius	GCA_020740725.1	Corvus hawaiiensis	CM036353.1	CM036353.1	Vsoli_CM036353.1	35824649	36224992	0.400343	TRUE	2	NA	35574649	36474992
Corthylio calendula	GCA_018697195.1	Certhia americana	CM031877.1	CM031877.1	Rcale_CM031877.1	1074994	2674996	1.6	TRUE	3	2.99776e-05	824994	2924996
Corthylio calendula	GCA_018697195.1	Certhia americana	CM031868.1	CM031868.1	CM031868.1_multispecies	1	5474972	5.47497	TRUE	3	4.90601e-05	NA	5724972
Troglodytes hiemalis	GCA_018697195.1	Certhia americana	CM031868.1	CM031868.1	CM031868.1_multispecies	1	5324946	5.32494	TRUE	3	-3.89e-06	NA	5574946
Troglodytes hiemalis	GCA_018697195.1	Certhia americana	CM031864.1	CM031864.1	Thiem_CM031864.1	15524967	20172730	4.64776	TRUE	2	NA	15274967	20422730
Corthylio calendula	GCA_018697195.1	Certhia americana	CM031863.1	CM031863.1	Rcale_CM031863.1	33824955	37914792	4.08984	TRUE	4	NA	33574955	NA
Corthylio calendula	GCA_018697195.1	Certhia americana	CM031861.1	CM031861.1	Rcale_CM031861.1	6674648	9475008	2.80036	TRUE	3	2.52363e-05	6424648	9725008
Corthylio calendula	GCA_018697195.1	Certhia americana	CM031859.1	CM031859.1	Rcale_CM031859.1	105274868	110924924	5.65006	TRUE	3	-9.03e-06	105024868	111174924
Setophaga pensylvanica	GCA_001746935.2	Setophaga coronata	CM027536.1	CM027536.1	Spens_CM027536.1	47624956	55575077	7.95012	TRUE	3	-7.11e-05	47374956	55825077
Cardellina canadensis	GCA_001746935.2	Setophaga coronata	CM027534.1	CM027534.1	CM027534.1_multispecies	1	962733	0.962732	TRUE	3	-3.08e-05	NA	NA
Leiothlypis peregrina	GCA_001746935.2	Setophaga coronata	CM027534.1	CM027534.1	CM027534.1_multispecies	374843	775051	0.400208	TRUE	3	-1.4e-05	124843	NA
Leiothlypis ruficapilla	GCA_001746935.2	Setophaga coronata	CM027534.1	CM027534.1	CM027534.1_multispecies	425002	962733	0.537731	TRUE	3	-7.71e-06	175002	NA
Setophaga castanea	GCA_001746935.2	Setophaga coronata	CM027534.1	CM027534.1	CM027534.1_multispecies	374905	962733	0.587828	TRUE	3	2.65384e-05	124905	NA
Setophaga fusca	GCA_001746935.2	Setophaga coronata	CM027534.1	CM027534.1	CM027534.1_multispecies	374777	962733	0.587956	TRUE	3	-6.1e-05	124777	NA
Setophaga magnolia	GCA_001746935.2	Setophaga coronata	CM027534.1	CM027534.1	CM027534.1_multispecies	425220	962733	0.537513	TRUE	3	2.86571e-05	175220	NA
Setophaga pensylvanica	GCA_001746935.2	Setophaga coronata	CM027534.1	CM027534.1	CM027534.1_multispecies	374935	962733	0.587798	TRUE	3	-2.14e-06	124935	NA
Setophaga tigrina	GCA_001746935.2	Setophaga coronata	CM027534.1	CM027534.1	CM027534.1_multispecies	525259	962733	0.437474	TRUE	3	6.12794e-05	275259	NA
Setophaga virens	GCA_001746935.2	Setophaga coronata	CM027534.1	CM027534.1	CM027534.1_multispecies	1	962733	0.962732	TRUE	3	-1.22e-05	NA	NA
Cardellina canadensis	GCA_001746935.2	Setophaga coronata	CM027532.1	CM027532.1	CM027532.1_multispecies	2124783	3425001	1.30022	TRUE	3	-5.77e-05	1874783	3675001
Leiothlypis peregrina	GCA_001746935.2	Setophaga coronata	CM027532.1	CM027532.1	CM027532.1_multispecies	2374054	2774280	0.400226	TRUE	3	4.40195e-05	2124054	3024280
Leiothlypis ruficapilla	GCA_001746935.2	Setophaga coronata	CM027532.1	CM027532.1	CM027532.1_multispecies	2326918	2825250	0.498332	TRUE	3	2.99e-05	2076918	3075250
Setophaga castanea	GCA_001746935.2	Setophaga coronata	CM027532.1	CM027532.1	CM027532.1_multispecies	2374068	2774213	0.400145	FALSE	3	4.23975e-06	2124068	3024213
Setophaga coronata	GCA_001746935.2	Setophaga coronata	CM027532.1	CM027532.1	CM027532.1_multispecies	2374069	2774194	0.400125	TRUE	3	-1.58e-05	2124069	3024194
Setophaga fusca	GCA_001746935.2	Setophaga coronata	CM027532.1	CM027532.1A	CM027532.1_multispecies	2374074	2774239	0.400165	TRUE	3	4.22042e-06	2124074	3024239
Setophaga fusca	GCA_001746935.2	Setophaga coronata	CM027532.1	CM027532.1B	CM027532.1_multispecies	824296	975234	0.150938	TRUE	3	-2.38e-05	574296	1.22523e+06
Setophaga magnolia	GCA_001746935.2	Setophaga coronata	CM027532.1	CM027532.1	CM027532.1_multispecies	2374079	2825286	0.451207	TRUE	3	-2.38e-05	2124079	3075286
Setophaga palmarum	GCA_001746935.2	Setophaga coronata	CM027532.1	CM027532.1A	CM027532.1_multispecies	1	625125	0.625124	FALSE	3	0.000128705	NA	875125
Setophaga palmarum	GCA_001746935.2	Setophaga coronata	CM027532.1	CM027532.1B	CM027532.1_multispecies	2374069	2825226	0.451157	TRUE	3	1.83655e-05	2124069	3075226
Setophaga pensylvanica	GCA_001746935.2	Setophaga coronata	CM027532.1	CM027532.1	CM027532.1_multispecies	2374070	2774218	0.400148	TRUE	3	-1.59e-05	2124070	3024218
Setophaga tigrina	GCA_001746935.2	Setophaga coronata	CM027532.1	CM027532.1	CM027532.1_multispecies	2374070	2825238	0.451168	TRUE	3	-1.33e-05	2124070	3075238
Setophaga virens	GCA_001746935.2	Setophaga coronata	CM027532.1	CM027532.1	CM027532.1_multispecies	1	824241	0.82424	FALSE	3	-1.9e-05	NA	1074241
Leiothlypis ruficapilla	GCA_001746935.2	Setophaga coronata	CM027531.1	CM027531.1	Lrufi_CM027531.1	1	1875007	1.87501	TRUE	3	-5.62e-05	NA	2125007
Cardellina canadensis	GCA_001746935.2	Setophaga coronata	CM027530.1	CM027530.1	CM027530.1_multispecies	574759	874922	0.300163	TRUE	3	-2.1e-05	324759	1124922
Leiothlypis peregrina	GCA_001746935.2	Setophaga coronata	CM027530.1	CM027530.1	CM027530.1_multispecies	574783	874869	0.300086	TRUE	3	-1.29e-05	324783	1124869
Leiothlypis ruficapilla	GCA_001746935.2	Setophaga coronata	CM027530.1	CM027530.1	CM027530.1_multispecies	574805	874869	0.300064	FALSE	3	2.29948e-05	324805	1124869
Setophaga castanea	GCA_001746935.2	Setophaga coronata	CM027530.1	CM027530.1	CM027530.1_multispecies	574783	874967	0.300184	TRUE	3	-1.28e-05	324783	1124967
Setophaga coronata	GCA_001746935.2	Setophaga coronata	CM027530.1	CM027530.1	CM027530.1_multispecies	574782	874940	0.300158	TRUE	3	-1.29e-05	324782	1124940
Setophaga fusca	GCA_001746935.2	Setophaga coronata	CM027530.1	CM027530.1	CM027530.1_multispecies	574768	874919	0.300151	TRUE	3	0.000193032	324768	1124919
Setophaga magnolia	GCA_001746935.2	Setophaga coronata	CM027530.1	CM027530.1	CM027530.1_multispecies	574769	874967	0.300198	TRUE	3	3.51866e-05	324769	1124967
Setophaga palmarum	GCA_001746935.2	Setophaga coronata	CM027530.1	CM027530.1	CM027530.1_multispecies	574783	874927	0.300144	TRUE	3	1.83663e-05	324783	1124927
Setophaga pensylvanica	GCA_001746935.2	Setophaga coronata	CM027530.1	CM027530.1	CM027530.1_multispecies	574769	874966	0.300197	FALSE	3	-1.87e-05	324769	1124966
Setophaga tigrina	GCA_001746935.2	Setophaga coronata	CM027530.1	CM027530.1	CM027530.1_multispecies	574734	874912	0.300178	TRUE	3	4.34474e-05	324734	1124912
Setophaga virens	GCA_001746935.2	Setophaga coronata	CM027530.1	CM027530.1	CM027530.1_multispecies	574740	874807	0.300067	TRUE	3	-3.72e-05	324740	1124807
Leiothlypis peregrina	GCA_001746935.2	Setophaga coronata	CM027528.1	CM027528.1	Lpere_CM027528.1	3174998	3324549	0.149551	TRUE	3	-1.86e-05	2924998	3574549
Cardellina canadensis	GCA_001746935.2	Setophaga coronata	CM027521.1	CM027521.1	Ccana_CM027521.1	1374990	3524792	2.1498	TRUE	2	NA	1124990	3774792
Leiothlypis ruficapilla	GCA_001746935.2	Setophaga coronata	CM027518.1	CM027518.1A	CM027518.1_multispecies	17324986	18024642	0.699656	FALSE	3	-2.52e-05	17074986	18274642
Leiothlypis ruficapilla	GCA_001746935.2	Setophaga coronata	CM027518.1	CM027518.1B	CM027518.1_multispecies	20374994	20804877	0.429883	TRUE	3	-2.52e-05	20124994	NA
Setophaga castanea	GCA_001746935.2	Setophaga coronata	CM027518.1	CM027518.1	CM027518.1_multispecies	17325026	20804877	3.47985	TRUE	2	NA	17075026	NA
Leiothlypis ruficapilla	GCA_001746935.2	Setophaga coronata	CM027514.1	CM027514.1	Lrufi_CM027514.1	1	1375042	1.37504	TRUE	3	3.76932e-05	NA	1625042
Leiothlypis ruficapilla	GCA_001746935.2	Setophaga coronata	CM027513.1	CM027513.1	CM027513.1_multispecies	31425170	38264695	6.83953	TRUE	2	NA	31175170	NA
Setophaga castanea	GCA_001746935.2	Setophaga coronata	CM027513.1	CM027513.1	CM027513.1_multispecies	31874998	38264695	6.3897	TRUE	3	7.08804e-08	31624998	NA
Setophaga pensylvanica	GCA_001746935.2	Setophaga coronata	CM027513.1	CM027513.1	CM027513.1_multispecies	35674998	38264695	2.5897	TRUE	3	3.71555e-05	35424998	NA
Leiothlypis peregrina	GCA_001746935.2	Setophaga coronata	CM027512.1	CM027512.1	CM027512.1_multispecies	2724053	3225020	0.500967	TRUE	3	-1.72e-05	2474053	3475020
Leiothlypis ruficapilla	GCA_001746935.2	Setophaga coronata	CM027512.1	CM027512.1	CM027512.1_multispecies	1075072	3225008	2.14994	FALSE	2	NA	825072	3475008
Setophaga castanea	GCA_001746935.2	Setophaga coronata	CM027512.1	CM027512.1	CM027512.1_multispecies	1	5475000	5.475	TRUE	3	-1.26e-05	NA	5725000
Cardellina canadensis	GCA_001746935.2	Setophaga coronata	CM027511.1	CM027511.1A	CM027511.1_multispecies	1	23224972	23.225	TRUE	3	-3.53e-05	NA	23474972
Cardellina canadensis	GCA_001746935.2	Setophaga coronata	CM027511.1	CM027511.1B	CM027511.1_multispecies	23224972	51375065	28.1501	TRUE	4	NA	22974972	51625065
Leiothlypis peregrina	GCA_001746935.2	Setophaga coronata	CM027511.1	CM027511.1A	CM027511.1_multispecies	1	23724994	23.725	FALSE	3	2.49205e-05	NA	23974994
Leiothlypis peregrina	GCA_001746935.2	Setophaga coronata	CM027511.1	CM027511.1B	CM027511.1_multispecies	23724994	57874734	34.1497	TRUE	3	2.4235e-05	23474994	58124734
Setophaga castanea	GCA_001746935.2	Setophaga coronata	CM027511.1	CM027511.1A	CM027511.1_multispecies	4124873	26074951	21.9501	TRUE	3	5.02209e-06	3874873	26324951
Setophaga castanea	GCA_001746935.2	Setophaga coronata	CM027511.1	CM027511.1B	CM027511.1_multispecies	26074951	59525378	33.4504	TRUE	3	-1.21e-05	25824951	59775378
Cardellina canadensis	GCA_001746935.2	Setophaga coronata	CM027510.1	CM027510.1	Ccana_CM027510.1	18225046	70957965	52.7329	TRUE	3	-1.61e-05	17975046	NA
Leiothlypis ruficapilla	GCA_001746935.2	Setophaga coronata	CM027510.1	CM027510.1	Lrufi_CM027510.1	67324994	70957965	3.63297	FALSE	3	2.26207e-05	67074994	NA
Setophaga castanea	GCA_001746935.2	Setophaga coronata	CM027510.1	CM027510.1	Scast_CM027510.1	62425012	65975038	3.55003	TRUE	3	-7.03e-06	62175012	66225038
Setophaga coronata	GCA_001746935.2	Setophaga coronata	CM027510.1	CM027510.1A	CM027510.1_multispecies	5324999	12175010	6.85001	TRUE	2	NA	5074999	12425010
Setophaga coronata	GCA_001746935.2	Setophaga coronata	CM027510.1	CM027510.1B	CM027510.1_multispecies	44574985	44725000	0.150015	TRUE	2	NA	44324985	44975000
Setophaga coronata	GCA_001746935.2	Setophaga coronata	CM027510.1	CM027510.1C	CM027510.1_multispecies	70875705	70957965	0.08226	TRUE	3	1.94314e-06	70625705	NA
Setophaga fusca	GCA_001746935.2	Setophaga coronata	CM027510.1	CM027510.1	CM027510.1_multispecies	5274998	12174998	6.9	TRUE	3	-3.36e-05	5024998	12424998
Setophaga palmarum	GCA_001746935.2	Setophaga coronata	CM027510.1	CM027510.1A	Spalm_CM027510.1	1	15875030	15.875	TRUE	3	-2.58e-06	NA	16125030
Setophaga palmarum	GCA_001746935.2	Setophaga coronata	CM027510.1	CM027510.1B	Spalm_CM027510.1	15875030	31724987	15.85	TRUE	3	5.30297e-06	15625030	31974987
Leiothlypis ruficapilla	GCA_001746935.2	Setophaga coronata	CM027508.1	CM027508.1	Lrufi_CM027508.1	54525000	57524980	2.99998	TRUE	2	NA	54275000	57774980
Setophaga castanea	GCA_001746935.2	Setophaga coronata	CM027508.1	CM027508.1	CM027508.1_multispecies	43125008	48124990	4.99998	TRUE	3	1.85152e-05	42875008	48374990
Setophaga coronata	GCA_001746935.2	Setophaga coronata	CM027508.1	CM027508.1	CM027508.1_multispecies	48075022	52425012	4.34999	TRUE	3	2.67499e-05	47825022	52675012
Setophaga fusca	GCA_001746935.2	Setophaga coronata	CM027508.1	CM027508.1	CM027508.1_multispecies	43124976	49624979	6.5	TRUE	3	-6.21e-06	42874976	49874979
Setophaga magnolia	GCA_001746935.2	Setophaga coronata	CM027508.1	CM027508.1A	CM027508.1_multispecies	37374994	48124992	10.75	TRUE	3	0.00010742	37124994	48374992
Setophaga magnolia	GCA_001746935.2	Setophaga coronata	CM027508.1	CM027508.1B	CM027508.1_multispecies	48124992	57024430	8.89944	TRUE	3	1.03671e-05	47874992	57274430
Setophaga pensylvanica	GCA_001746935.2	Setophaga coronata	CM027508.1	CM027508.1	CM027508.1_multispecies	48075000	52325004	4.25	FALSE	3	-4.07e-05	47825000	52575004
Setophaga virens	GCA_001746935.2	Setophaga coronata	CM027508.1	CM027508.1A	CM027508.1_multispecies	43175065	48124954	4.94989	TRUE	2	NA	42925065	48374954
Setophaga virens	GCA_001746935.2	Setophaga coronata	CM027508.1	CM027508.1B	CM027508.1_multispecies	48124954	52275077	4.15012	TRUE	3	7.30931e-05	47874954	52525077
Setophaga coronata	GCA_001746935.2	Setophaga coronata	CM027507.1	CM027507.1A	Scoro_CM027507.1	74025046	82300005	8.27496	TRUE	3	0.000131224	73775046	82550005
Setophaga coronata	GCA_001746935.2	Setophaga coronata	CM027507.1	CM027507.1B	Scoro_CM027507.1	82300005	90574964	8.27496	TRUE	3	0.000120983	82050005	90824964
Sphyrapicus varius	GCA_014839835.1	Picoides pubescens	CM026025.1	CM026025.1	Svari_CM026025.1	2475208	3475060	0.999852	TRUE	3	1.93929e-06	2225208	3725060
Sphyrapicus varius	GCA_014839835.1	Picoides pubescens	CM026013.1	CM026013.1	Svari_CM026013.1	20675305	21725215	1.04991	TRUE	5	NA	20425305	21975215
Sphyrapicus varius	GCA_014839835.1	Picoides pubescens	CM026000.1	CM026000.1A	Svari_CM026000.1	475046	5624818	5.14977	TRUE	3	4.12577e-06	225046	5874818
Sphyrapicus varius	GCA_014839835.1	Picoides pubescens	CM026000.1	CM026000.1B	Svari_CM026000.1	18075591	2.44752e+07	6.39959	TRUE	3	1.53888e-06	17825591	2.47252e+07
Sphyrapicus varius	GCA_014839835.1	Picoides pubescens	CM025996.1	CM025996.1A	Svari_CM025996.1	14375012	38924702	24.5497	TRUE	2	NA	14125012	39174702
Sphyrapicus varius	GCA_014839835.1	Picoides pubescens	CM025996.1	CM025996.1B	Svari_CM025996.1	49224534	49942877	0.718343	TRUE	2	NA	48974534	NA
Sphyrapicus varius	GCA_014839835.1	Picoides pubescens	CM025994.1	CM025994.1	Svari_CM025994.1	42674980	42975000	0.30002	TRUE	3	2.19499e-05	42424980	43225000
Empidonax minimus	GCA_009829145.1	Chiroxiphia lanceolata	CM020547.1	CM020547.1	Emini_CM020547.1	1	2475081	2.47508	TRUE	3	5.99577e-05	NA	2725081
Empidonax minimus	GCA_009829145.1	Chiroxiphia lanceolata	CM020545.1	CM020545.1	Emini_CM020545.1	18275010	21201277	2.92627	TRUE	2	NA	18025010	NA
Empidonax flaviventris	GCA_009829145.1	Chiroxiphia lanceolata	CM020543.1	CM020543.1A	CM020543.1_multispecies	16474989	18124367	1.64938	TRUE	2	NA	16224989	18374367
Empidonax flaviventris	GCA_009829145.1	Chiroxiphia lanceolata	CM020543.1	CM020543.1B	CM020543.1_multispecies	18124367	22063292	3.93892	TRUE	2	NA	17874367	NA
Empidonax minimus	GCA_009829145.1	Chiroxiphia lanceolata	CM020543.1	CM020543.1B	CM020543.1_multispecies	3425007	8924989	5.49998	TRUE	2	NA	3175007	9174989
Empidonax minimus	GCA_009829145.1	Chiroxiphia lanceolata	CM020541.1	CM020541.1	Emini_CM020541.1	25475073	31492288	6.01722	FALSE	2	NA	25225073	NA
Empidonax minimus	GCA_009829145.1	Chiroxiphia lanceolata	CM020539.1	CM020539.1A	Emini_CM020539.1	1875034	2775490	0.900456	TRUE	3	3.85037e-07	1625034	3025490
Empidonax minimus	GCA_009829145.1	Chiroxiphia lanceolata	CM020539.1	CM020539.1B	Emini_CM020539.1	4723734	10425022	5.70129	TRUE	3	3.85037e-07	4473734	10675022
Empidonax minimus	GCA_009829145.1	Chiroxiphia lanceolata	CM020537.1	CM020537.1	Emini_CM020537.1	6224992	75608808	69.3838	FALSE	3	7.50522e-05	5974992	NA
Empidonax flaviventris	GCA_009829145.1	Chiroxiphia lanceolata	CM020536.1	CM020536.1	Eflav_CM020536.1	19124923	75848047	56.7231	TRUE	3	-2.04e-05	18874923	NA
Empidonax minimus	GCA_009829145.1	Chiroxiphia lanceolata	CM020535.1	CM020535.1	Emini_CM020535.1	1	12823316	12.8233	TRUE	5	NA	NA	13073316
Empidonax alnorum	GCA_009829145.1	Chiroxiphia lanceolata	CM020534.1	CM020534.1	CM020534.1_multispecies	82025000	120403895	38.3789	FALSE	3	-9.34e-06	81775000	NA
Empidonax flaviventris	GCA_009829145.1	Chiroxiphia lanceolata	CM020534.1	CM020534.1	CM020534.1_multispecies	18575038	120403895	101.829	TRUE	2	NA	18325038	NA
Empidonax minimus	GCA_009829145.1	Chiroxiphia lanceolata	CM020534.1	CM020534.1A	CM020534.1_multispecies	35275020	70824606	35.5496	TRUE	3	5.4745e-06	35025020	71074606
Empidonax minimus	GCA_009829145.1	Chiroxiphia lanceolata	CM020534.1	CM020534.1B	CM020534.1_multispecies	70824606	120403895	49.5793	TRUE	6	NA	70574606	NA
Empidonax alnorum	GCA_009829145.1	Chiroxiphia lanceolata	CM020533.1	CM020533.1A	Ealno_CM020533.1	109425017	110074971	0.649954	TRUE	3	-5.88e-06	109175017	110324971
Empidonax alnorum	GCA_009829145.1	Chiroxiphia lanceolata	CM020533.1	CM020533.1B	Ealno_CM020533.1	110074971	110475011	0.40004	TRUE	3	-3.04e-06	109824971	110725011
Empidonax flaviventris	GCA_009829145.1	Chiroxiphia lanceolata	CM020533.1	CM020533.1	Eflav_CM020533.1	39775054	99074287	59.2992	TRUE	3	-4.44e-05	39525054	99324287
Empidonax minimus	GCA_009829145.1	Chiroxiphia lanceolata	CM020533.1	CM020533.1	Emini_CM020533.1	98876212	138925002	40.0488	TRUE	3	-6.82e-05	98626212	139175002
Catharus fuscescens	GCA_009819885.2	Catharus ustulatus	CM020372.1	CM020372.1	Cfusc_CM020372.1	74971	275008	0.200037	TRUE	3	5.5415e-06	NA	525008
Catharus fuscescens	GCA_009819885.2	Catharus ustulatus	CM020371.1	CM020371.1A	CM020371.1_multispecies	224997	374995	0.149998	FALSE	3	-1.05e-05	NA	624995
Catharus fuscescens	GCA_009819885.2	Catharus ustulatus	CM020371.1	CM020371.1B	CM020371.1_multispecies	674751	924997	0.250246	TRUE	3	-1.41e-06	424751	1174997
Catharus guttatus	GCA_009819885.2	Catharus ustulatus	CM020371.1	CM020371.1A	CM020371.1_multispecies	275003	375029	0.100026	TRUE	2	NA	25003	625029
Catharus guttatus	GCA_009819885.2	Catharus ustulatus	CM020371.1	CM020371.1B	CM020371.1_multispecies	674551	924952	0.250401	TRUE	3	2.3229e-06	424551	1174952
Catharus guttatus	GCA_009819885.2	Catharus ustulatus	CM020371.1	CM020371.1C	CM020371.1_multispecies	1374999	1424991	0.049992	FALSE	3	2.3229e-06	1124999	NA
Catharus ustulatus	GCA_009819885.2	Catharus ustulatus	CM020371.1	CM020371.1A	CM020371.1_multispecies	224997	375002	0.150005	FALSE	3	-2.42e-05	NA	625002
Catharus ustulatus	GCA_009819885.2	Catharus ustulatus	CM020371.1	CM020371.1B	CM020371.1_multispecies	725199	924999	0.1998	TRUE	3	-2.72e-05	475199	1174999
Catharus ustulatus	GCA_009819885.2	Catharus ustulatus	CM020371.1	CM020371.1C	CM020371.1_multispecies	1274979	1424991	0.150012	FALSE	3	-3.17e-05	1024979	NA
Catharus fuscescens	GCA_009819885.2	Catharus ustulatus	CM020369.1	CM020369.1	Cfusc_CM020369.1	424988	874985	0.449997	FALSE	3	2.02851e-05	174988	1124985
Catharus fuscescens	GCA_009819885.2	Catharus ustulatus	CM020368.1	CM020368.1	CM020368.1_multispecies	1374996	2284362	0.909366	FALSE	3	8.24459e-07	1124996	NA
Catharus guttatus	GCA_009819885.2	Catharus ustulatus	CM020368.1	CM020368.1	CM020368.1_multispecies	1374998	1875009	0.500011	TRUE	3	3.39009e-07	1124998	2125009
Catharus ustulatus	GCA_009819885.2	Catharus ustulatus	CM020368.1	CM020368.1	CM020368.1_multispecies	1375003	2284362	0.909359	FALSE	3	8.54903e-06	1125003	NA
Catharus fuscescens	GCA_009819885.2	Catharus ustulatus	CM020367.1	CM020367.1A	CM020367.1_multispecies	275007	725000	0.449993	TRUE	3	1.85682e-05	25007	975000
Catharus fuscescens	GCA_009819885.2	Catharus ustulatus	CM020367.1	CM020367.1B	CM020367.1_multispecies	1775540	2324998	0.549458	TRUE	3	-2.49e-05	1525540	2574998
Catharus guttatus	GCA_009819885.2	Catharus ustulatus	CM020367.1	CM020367.1A	CM020367.1_multispecies	274997	725000	0.450003	FALSE	3	8.49527e-06	24997	975000
Catharus guttatus	GCA_009819885.2	Catharus ustulatus	CM020367.1	CM020367.1B	CM020367.1_multispecies	1775013	2324989	0.549976	FALSE	3	1.56946e-05	1525013	2574989
Catharus ustulatus	GCA_009819885.2	Catharus ustulatus	CM020367.1	CM020367.1A	CM020367.1_multispecies	275044	724997	0.449953	FALSE	3	1.97653e-05	25044	974997
Catharus ustulatus	GCA_009819885.2	Catharus ustulatus	CM020367.1	CM020367.1B	CM020367.1_multispecies	1975032	2275004	0.299972	FALSE	3	-2.29e-05	1725032	2525004
Catharus fuscescens	GCA_009819885.2	Catharus ustulatus	CM020365.1	CM020365.1A	CM020365.1_multispecies	1275000	1625000	0.35	TRUE	3	-8.36e-06	1025000	1875000
Catharus fuscescens	GCA_009819885.2	Catharus ustulatus	CM020365.1	CM020365.1B	CM020365.1_multispecies	2875036	3074998	0.199962	TRUE	3	2.83032e-05	2625036	3324998
Catharus guttatus	GCA_009819885.2	Catharus ustulatus	CM020365.1	CM020365.1A	CM020365.1_multispecies	1274996	1575156	0.30016	FALSE	3	-1.04e-05	1024996	1825156
Catharus guttatus	GCA_009819885.2	Catharus ustulatus	CM020365.1	CM020365.1B	CM020365.1_multispecies	2824994	3025000	0.200006	TRUE	3	-2.76e-06	2574994	3275000
Catharus ustulatus	GCA_009819885.2	Catharus ustulatus	CM020365.1	CM020365.1	Custu_CM020365.1	1	1225002	1.225	TRUE	3	-3.36e-05	NA	1475002
Catharus fuscescens	GCA_009819885.2	Catharus ustulatus	CM020358.1	CM020358.1	Cfusc_CM020358.1	1	1124997	1.125	TRUE	3	-4.27e-05	NA	1374997
Catharus fuscescens	GCA_009819885.2	Catharus ustulatus	CM020353.1	CM020353.1	Cfusc_CM020353.1	1574994	3624986	2.04999	TRUE	2	NA	1324994	3874986
Catharus fuscescens	GCA_009819885.2	Catharus ustulatus	CM020349.1	CM020349.1	Cfusc_CM020349.1	1	13175009	13.175	TRUE	2	NA	NA	13425009
Catharus fuscescens	GCA_009819885.2	Catharus ustulatus	CM020348.1	CM020348.1	Cfusc_CM020348.1	3424998	6274752	2.84975	TRUE	2	NA	3174998	6524752
Catharus fuscescens	GCA_009819885.2	Catharus ustulatus	CM020345.1	CM020345.1	Cfusc_CM020345.1	1	624858	0.624857	FALSE	3	1.80408e-05	NA	874858
Catharus ustulatus	GCA_009819885.2	Catharus ustulatus	CM020344.1	CM020344.1	Custu_CM020344.1	33075088	33537716	0.462628	TRUE	5	NA	32825088	NA
Catharus fuscescens	GCA_009819885.2	Catharus ustulatus	CM020341.1	CM020341.1A	Cfusc_CM020341.1	1	9924987	9.92499	TRUE	2	NA	10174987	57924993
Catharus fuscescens	GCA_009819885.2	Catharus ustulatus	CM020341.1	CM020341.1B	Cfusc_CM020341.1	58174993	59475058	1.30007	TRUE	2	NA	10174987	57924993
Catharus fuscescens	GCA_009819885.2	Catharus ustulatus	CM020341.1	CM020341.1C	Cfusc_CM020341.1	62274860	63528738	1.25388	TRUE	3	0.000156743	10174987	57924993
Catharus fuscescens	GCA_009819885.2	Catharus ustulatus	CM020338.1	CM020338.1	Cfusc_CM020338.1	1	7375010	7.37501	TRUE	2	NA	NA	7625010
Geothlypis philadelphia	GCA_009764595.1	Geothlypis trichas	CM019932.1	CM019932.1	Gphil_CM019932.1	1	200000	0.199999	TRUE	3	1.02111e-05	NA	450000
Geothlypis philadelphia	GCA_009764595.1	Geothlypis trichas	CM019929.1	CM019929.1	CM019929.1_multispecies	1375000	1774945	0.399945	TRUE	3	-1.47e-05	1125000	2024945
Oporornis agilis	GCA_009764595.1	Geothlypis trichas	CM019929.1	CM019929.1	CM019929.1_multispecies	1224995	1774820	0.549825	TRUE	3	-2.21e-05	974995	2024820
Geothlypis philadelphia	GCA_009764595.1	Geothlypis trichas	CM019926.1	CM019926.1	Gphil_CM019926.1	1	374961	0.37496	TRUE	2	NA	NA	624961
Oporornis agilis	GCA_009764595.1	Geothlypis trichas	CM019921.1	CM019921.1	Oagil_CM019921.1	1	3474444	3.47444	TRUE	2	NA	NA	3724444
Oporornis agilis	GCA_009764595.1	Geothlypis trichas	CM019912.1	CM019912.1	Oagil_CM019912.1	20075095	21669806	1.59471	FALSE	3	-2.93e-05	19825095	NA
Geothlypis philadelphia	GCA_009764595.1	Geothlypis trichas	CM019911.1	CM019911.1	Gphil_CM019911.1	1	8124840	8.12484	FALSE	3	5.3641e-05	NA	8374840
Geothlypis philadelphia	GCA_009764595.1	Geothlypis trichas	CM019906.1	CM019906.1	Gphil_CM019906.1	5075009	24574663	19.4997	TRUE	3	-1.3e-06	4825009	24824663
Geothlypis philadelphia	GCA_009764595.1	Geothlypis trichas	CM019903.1	CM019903.1	Gphil_CM019903.1	18024912	48075116	30.0502	TRUE	3	4.83419e-05	17774912	48325116
Geothlypis philadelphia	GCA_009764595.1	Geothlypis trichas	CM019902.1	CM019902.1	Gphil_CM019902.1	98375008	113974984	15.6	TRUE	3	-1.58e-05	98125008	114224984
Oporornis agilis	GCA_009764595.1	Geothlypis trichas	CM019902.1	CM019902.1	Oagil_CM019902.1	1.15025e+08	115675009	0.650011	FALSE	5	NA	1.14775e+08	115925009
Poecile atricapillus	GCA_001522545.3	Parus major	CM003722.1	CM003722.1	Patri_CM003722.1	1	1625154	1.62515	FALSE	3	1.82425e-05	NA	1875154
Poecile atricapillus	GCA_001522545.3	Parus major	CM003717.2	CM003717.2	Patri_CM003717.2	1	5225044	5.22504	TRUE	3	-7.97e-05	NA	5475044

### Sheet: CAPTION
Data from each of the putative inversion polymorphisms (PIPs) we identified, including the species, the GenBank accession number of the reference genome we mapped the species’ data to, the species of the reference genome, and the GenBank accession number of the relevant chromosome. The name of each PIP is usually the reference chromosome accession number, except in cases where more than one PIP w…
