## Supplementary material for "Large inversion polymorphisms are widespread in North American songbirds": Dataset S5

### Sheet: DatasetS5
Specimen.number	Species	Shared.PIP.tree	PIP.name	PIP.geno	SRA.Accession
74858	Geothlypis philadelphia	CM019929.1	CM019929.1	BB	SAMN42204301
UMMZ:Bird:244806	Oporornis agilis	CM019929.1	CM019929.1	BB	SAMN42204392
Z07.4.26	Geothlypis philadelphia	CM019929.1	CM019929.1	AA	SAMN42204324
Z13.4.18	Oporornis agilis	CM019929.1	CM019929.1	AA	SAMN42204391
UMMZ:Bird:248008	Catharus fuscescens	CM020365.1	CM020365.1A	AA	SAMN38349663
71780	Catharus fuscescens	CM020365.1	CM020365.1A	BB	SAMN38349723
76946	Catharus guttatus	CM020365.1	CM020365.1A	BB	SAMN42203774
76948	Catharus guttatus	CM020365.1	CM020365.1A	AA	SAMN42203723
zt-936	Catharus ustulatus	CM020365.1	NA	No PIP	SAMN42203686
72280	Catharus fuscescens	CM020367.1_i	CM020367.1A	AA	SAMN38349739
74832	Catharus ustulatus	CM020367.1_i	CM020367.1A	BB	SAMN42203678
74836	Catharus ustulatus	CM020367.1_i	CM020367.1A	AA	SAMN42203679
DOT-21754	Catharus guttatus	CM020367.1_i	CM020367.1A	BB	SAMN42204100
UMMZ:Bird:247182	Catharus guttatus	CM020367.1_i	CM020367.1A	AA	SAMN42203672
75134	Catharus fuscescens	CM020367.1_i	CM020367.1A	BB	SAMN38349761
UMMZ:Bird:248016	Catharus guttatus	CM020367.1_ii	CM020367.1B	BB	SAMN42231177
71996	Catharus fuscescens	CM020367.1_ii	CM020367.1B	AA	SAMN38349731
72147	Catharus fuscescens	CM020367.1_ii	CM020367.1B	BB	SAMN38349733
UMMZ:Bird:244723	Catharus ustulatus	CM020367.1_ii	CM020367.1B	BB	SAMN42203688
56196	Catharus guttatus	CM020367.1_ii	CM020367.1B	AA	SAMN42203724
UMMZ:Bird:245306	Catharus ustulatus	CM020367.1_ii	CM020367.1B	AA	SAMN42203784
UMMZ:Bird:245306	Catharus ustulatus	CM020368.1	CM020368.1	BB	SAMN42203784
72269	Catharus fuscescens	CM020368.1	CM020368.1	BB	SAMN38349735
DOT-20701	Catharus guttatus	CM020368.1	CM020368.1	BB	SAMN42204101
DOT-20701	Catharus guttatus	CM020371.1_i	CM020371.1A	C	SAMN42204101
UMMZ:Bird:247184	Catharus guttatus	CM020368.1	CM020368.1	AA	SAMN42203675
864	Catharus ustulatus	CM020368.1	CM020368.1	AA	SAMN42231358
76972	Catharus fuscescens	CM020368.1	CM020368.1	AA	SAMN38349763
UMMZ:Bird:248012	Catharus guttatus	CM020371.1_i	CM020371.1A	D	SAMN42231176
71778	Catharus fuscescens	CM020371.1_i	CM020371.1A	AA	SAMN38349721
71984	Catharus fuscescens	CM020371.1_i	CM020371.1A	BB	SAMN38349728
zo-15384	Catharus ustulatus	CM020371.1_i	CM020371.1A	AA	SAMN42204105
zt-942	Catharus ustulatus	CM020371.1_i	CM020371.1A	BB	SAMN42203761
UMMZ:Bird:248013	Catharus guttatus	CM020371.1_ii	CM020371.1B	BB	SAMN42231178
52646	Catharus ustulatus	CM020371.1_ii	CM020371.1B	AA	SAMN42204103
71993	Catharus fuscescens	CM020371.1_ii	CM020371.1B	AA	SAMN38349729
72623	Catharus fuscescens	CM020371.1_ii	CM020371.1B	BB	SAMN38349744
UMMZ:Bird:247192	Catharus ustulatus	CM020371.1_ii	CM020371.1B	BB	SAMN42203769
UMMZ:Bird:245356	Catharus guttatus	CM020371.1_ii	CM020371.1B	AA	SAMN42203740
UMMZ:Bird:248009	Catharus fuscescens	CM020371.1_iii	NA	No PIP	SAMN38349664
UMMZ:Bird:247194	Catharus ustulatus	CM020371.1_iii	CM020371.1C	AA	SAMN42203763
UMMZ:Bird:247177	Catharus guttatus	CM020371.1_iii	CM020371.1C	BB	SAMN42203738
UMMZ:Bird:247179	Catharus guttatus	CM020371.1_iii	CM020371.1C	AA	SAMN42203739
MVZ:Bird:168688	Empidonax alnorum	CM020534.1_i	NA	No PIP	SAMN42204129
MVZ:Bird:168723	Empidonax minimus	CM020534.1_i	CM020534.1A	AA	SAMN42231199
UMMZ:Bird:247214	Empidonax flaviventris	CM020534.1_i	CM020534.1	C	SAMN42204172
UMMZ:Bird:247222	Empidonax minimus	CM020534.1_i	CM020534.1A	BB	SAMN42230708
76934	Empidonax flaviventris	CM020534.1_i	CM020534.1	D	SAMN42204154
MVZ:Bird:168685	Empidonax alnorum	CM020534.1_ii	CM020534.1	AA	SAMN42231188
MVZ:Bird:168724	Empidonax minimus	CM020534.1_ii	CM020534.1B	G	SAMN42231196
UMMZ:Bird:248038	Empidonax minimus	CM020534.1_ii	CM020534.1B	E	SAMN42231200
UMMZ:Bird:244719	Empidonax alnorum	CM020534.1_ii	CM020534.1	BB	SAMN42204131
DOT-17526	Empidonax minimus	CM020534.1_ii	CM020534.1B	D	SAMN42204474
UMMZ:Bird:247223	Empidonax minimus	CM020534.1_ii	CM020534.1B	H	SAMN42204490
4445	Empidonax flaviventris	CM020534.1_ii	CM020534.1	D	SAMN42230699
5233	Empidonax flaviventris	CM020534.1_ii	CM020534.1	C	SAMN42230693
UMMZ:Bird:245832	Empidonax minimus	CM020534.1_ii	CM020534.1B	F	SAMN42204300
zo-15398	Empidonax minimus	CM020534.1_ii	CM020534.1B	C	SAMN42204479
MVZ:Bird:168679	Empidonax alnorum	CM020543.1	NA	No PIP	SAMN42204125
DOT-17554	Empidonax flaviventris	CM020543.1	CM020543.1A	C	SAMN42204151
UMMZ:Bird:247225	Empidonax minimus	CM020543.1	CM020543.1A	D	SAMN42204495
75116	Empidonax flaviventris	CM020543.1	CM020543.1B	D	SAMN42204158
zo-19312	Empidonax minimus	CM020543.1	CM020543.1A	C	SAMN42204481
71484	Setophaga virens	CM027508.1_i	CM027508.1A	C	SAMN42204615
71484	Setophaga virens	CM027518.1	NA	No PIP	SAMN42204615
72208	Setophaga coronata	CM027508.1_i	NA	No PIP	SAMN42203691
74943	Setophaga virens	CM027508.1_i	CM027508.1A	D	SAMN42204424
74943	Setophaga virens	CM027532.1	CM027532.1	BB	SAMN42204424
DOT-17643	Setophaga fusca	CM027508.1_i	CM027508.1	AA	SAMN42203708
UMMZ:Bird:247342	Setophaga tigrina	CM027508.1_i	NA	No PIP	SAMN42204605
UMMZ:Bird:247248	Leiothlypis peregrina	CM027508.1_i	NA	No PIP	SAMN42230741
UMMZ:Bird:247335	Setophaga palmarum	CM027508.1_i	NA	No PIP	SAMN42204241
75088	Cardellina canadensis	CM027508.1_i	NA	No PIP	SAMN42204454
75088	Cardellina canadensis	CM027534.1	CM027534.1	BB	SAMN42204454
3706	Setophaga castanea	CM027508.1_i	CM027508.1	BB	SAMN42230834
UMMZ:Bird:245323	Setophaga fusca	CM027508.1_i	CM027508.1	BB	SAMN42203829
Z15.5.4	Setophaga pensylvanica	CM027508.1_i	NA	No PIP	SAMN42204582
Z15.5.5	Setophaga magnolia	CM027508.1_i	CM027508.1A	AA	SAMN42204541
Z99.9.9	Setophaga castanea	CM027508.1_i	CM027508.1	AA	SAMN42230820
zo-10987	Leiothlypis ruficapilla	CM027508.1_i	NA	No PIP	SAMN42230764
zt-1046	Setophaga magnolia	CM027508.1_i	CM027508.1A	BB	SAMN42204536
zt-1046	Setophaga magnolia	CM027510.1	NA	No PIP	SAMN42204536
43455	Setophaga pensylvanica	CM027508.1_ii	CM027508.1	BB	SAMN42204578
72413	Setophaga coronata	CM027508.1_ii	CM027508.1	AA	SAMN42203787
72413	Setophaga coronata	CM027510.1	CM027510.1A	C	SAMN42203787
btnw 4	Setophaga virens	CM027508.1_ii	CM027508.1B	AA	SAMN42231487
DOT-18667	Setophaga fusca	CM027508.1_ii	NA	No PIP	SAMN42203711
DOT-21768	Setophaga pensylvanica	CM027508.1_ii	CM027508.1	AA	SAMN42204564
UMMZ:Bird:247334	Setophaga palmarum	CM027508.1_ii	NA	No PIP	SAMN42204244
UMMZ:Bird:247416	Setophaga magnolia	CM027508.1_ii	CM027508.1B	AA	SAMN42230854
UMMZ:Bird:247340	Setophaga tigrina	CM027508.1_ii	NA	No PIP	SAMN42230867
UMMZ:Bird:245337	Leiothlypis peregrina	CM027508.1_ii	NA	No PIP	SAMN42230749
75209	Cardellina canadensis	CM027508.1_ii	NA	No PIP	SAMN42204452
UMMZ:Bird:245940	Setophaga magnolia	CM027508.1_ii	CM027508.1B	BB	SAMN42204551
Z15.5.6	Leiothlypis ruficapilla	CM027508.1_ii	NA	No PIP	SAMN42230769
Z99.10.17	Setophaga virens	CM027508.1_ii	CM027508.1B	BB	SAMN42204430
Z99.10.17	Setophaga virens	CM027511.1_i	NA	No PIP	SAMN42204430
zo-10936	Setophaga coronata	CM027508.1_ii	CM027508.1	BB	SAMN42203790
zo-16648	Setophaga castanea	CM027508.1_ii	NA	No PIP	SAMN42230813
UMMZ:Bird:248103	Setophaga fusca	CM027510.1	CM027510.1	AA	SAMN42231296
45411	Leiothlypis ruficapilla	CM027510.1	NA	No PIP	SAMN42230905
72412	Setophaga coronata	CM027510.1	CM027510.1A	D	SAMN42203786
DOT-16785	Setophaga fusca	CM027510.1	CM027510.1	BB	SAMN42204209
DOT-22907	Cardellina canadensis	CM027510.1	NA	No PIP	SAMN42204446
DOT-22907	Cardellina canadensis	CM027511.1_ii	CM027511.1B	D	SAMN42204446
75191	Setophaga tigrina	CM027510.1	NA	No PIP	SAMN42204598
3118	Leiothlypis peregrina	CM027510.1	NA	No PIP	SAMN42230717
Z09.6.20	Setophaga castanea	CM027510.1	NA	No PIP	SAMN42230821
Z09.6.20	Setophaga castanea	CM027511.1_i	CM027511.1A	AA	SAMN42230821
Z09.6.20	Setophaga castanea	CM027518.1	CM027518.1	C	SAMN42230821
Z99.10.38	Setophaga virens	CM027510.1	NA	No PIP	SAMN42204427
zo-14306	Setophaga pensylvanica	CM027510.1	NA	No PIP	SAMN42204579
zo-14306	Setophaga pensylvanica	CM027534.1	CM027534.1	AA	SAMN42204579
74919	Leiothlypis peregrina	CM027511.1_i	CM027511.1A	BB	SAMN42230711
UMMZ:Bird:244726	Setophaga coronata	CM027511.1_i	NA	No PIP	SAMN42203806
mawa 19	Setophaga magnolia	CM027511.1_i	NA	No PIP	SAMN42231466
YPWA1	Setophaga palmarum	CM027511.1_i	NA	No PIP	SAMN42231474
DOT-16645	Cardellina canadensis	CM027511.1_i	CM027511.1A	AA	SAMN42204442
DOT-22985	Setophaga pensylvanica	CM027511.1_i	NA	No PIP	SAMN42204554
UMMZ:Bird:247308	Setophaga castanea	CM027511.1_i	CM027511.1A	BB	SAMN42230842
UMMZ:Bird:247328	Setophaga fusca	CM027511.1_i	NA	No PIP	SAMN42203835
75198	Setophaga tigrina	CM027511.1_i	NA	No PIP	SAMN42230864
3159	Leiothlypis peregrina	CM027511.1_i	CM027511.1A	AA	SAMN42230724
zt-1047	Leiothlypis ruficapilla	CM027511.1_i	NA	No PIP	SAMN42230763
zt-1154	Cardellina canadensis	CM027511.1_i	CM027511.1A	BB	SAMN42204456
UMMZ:Bird:248127	Setophaga tigrina	CM027511.1_ii	NA	No PIP	SAMN42231309
71737	Setophaga virens	CM027511.1_ii	NA	No PIP	SAMN42204412
52490	Setophaga coronata	CM027511.1_ii	NA	No PIP	SAMN42203697
74918	Leiothlypis peregrina	CM027511.1_ii	CM027511.1B	AA	SAMN42230710
UMMZ:Bird:244780	Setophaga palmarum	CM027511.1_ii	NA	No PIP	SAMN42204238
DOT-16692	Cardellina canadensis	CM027511.1_ii	CM027511.1B	E	SAMN42204445
DOT-16692	Cardellina canadensis	CM027513.1	NA	No PIP	SAMN42204445
DOT-18755	Cardellina canadensis	CM027511.1_ii	CM027511.1B	C	SAMN42204444
DOT-21759	Setophaga pensylvanica	CM027511.1_ii	NA	No PIP	SAMN42204562
75102	Setophaga magnolia	CM027511.1_ii	NA	No PIP	SAMN42204516
3147	Setophaga castanea	CM027511.1_ii	CM027511.1B	BB	SAMN42230836
4578	Leiothlypis peregrina	CM027511.1_ii	CM027511.1B	BB	SAMN42230715
UMMZ:Bird:245243	Setophaga fusca	CM027511.1_ii	NA	No PIP	SAMN42203824
Z10.2.18	Cardellina canadensis	CM027511.1_ii	CM027511.1B	F	SAMN42204463
74914	Setophaga magnolia	CM027512.1	NA	No PIP	SAMN42204521
74917	Leiothlypis peregrina	CM027512.1	CM027512.1	BB	SAMN42230904
74853	Setophaga fusca	CM027512.1	NA	No PIP	SAMN42203713
75060	Leiothlypis ruficapilla	CM027512.1	CM027512.1	C	SAMN42230755
75072	Leiothlypis ruficapilla	CM027512.1	CM027512.1	D	SAMN42230753
75121	Setophaga pensylvanica	CM027512.1	NA	No PIP	SAMN42204573
3189	Setophaga castanea	CM027512.1	CM027512.1	BB	SAMN42230829
4560	Setophaga castanea	CM027512.1	CM027512.1	AA	SAMN42230835
4560	Setophaga castanea	CM027513.1	CM027513.1	BB	SAMN42230835
UMMZ:Bird:245238	Setophaga virens	CM027512.1	NA	No PIP	SAMN42204631
UMMZ:Bird:245248	Setophaga coronata	CM027512.1	NA	No PIP	SAMN42204016
76966	Setophaga tigrina	CM027512.1	NA	No PIP	SAMN42231308
Z96.7.1	Cardellina canadensis	CM027512.1	NA	No PIP	SAMN42204462
zo-11210	Setophaga palmarum	CM027512.1	NA	No PIP	SAMN42204228
71802	Setophaga virens	CM027513.1	NA	No PIP	SAMN42204618
74873	Setophaga pensylvanica	CM027513.1	CM027513.1	AA	SAMN42204566
DOT-17572	Setophaga fusca	CM027513.1	NA	No PIP	SAMN42203710
DOT-17572	Setophaga fusca	CM027534.1	CM027534.1	AA	SAMN42203710
UMMZ:Bird:247422	Setophaga pensylvanica	CM027513.1	CM027513.1	BB	SAMN42204585
UMMZ:Bird:245358	Leiothlypis peregrina	CM027513.1	NA	No PIP	SAMN42230745
3145	Leiothlypis ruficapilla	CM027513.1	CM027513.1	D	SAMN42230772
3552	Setophaga coronata	CM027513.1	NA	No PIP	SAMN42231454
UMMZ:Bird:248544	Setophaga tigrina	CM027513.1	NA	No PIP	SAMN42231477
UMMZ:Bird:245288	Setophaga palmarum	CM027513.1	NA	No PIP	SAMN42204252
Z10.2.33	Setophaga magnolia	CM027513.1	NA	No PIP	SAMN42204539
Z98.6.38	Setophaga castanea	CM027513.1	CM027513.1	AA	SAMN42230825
zt-1061	Leiothlypis ruficapilla	CM027513.1	CM027513.1	C	SAMN42230766
46031	Setophaga pensylvanica	CM027518.1	NA	No PIP	SAMN42231303
72411	Setophaga coronata	CM027518.1	NA	No PIP	SAMN42203785
UMMZ:Bird:244713	Leiothlypis peregrina	CM027518.1	NA	No PIP	SAMN42230729
mawa 5	Setophaga magnolia	CM027518.1	NA	No PIP	SAMN42231468
DOT-16719	Setophaga palmarum	CM027518.1	NA	No PIP	SAMN42204225
75087	Leiothlypis ruficapilla	CM027518.1	CM027518.1A	AA	SAMN42230754
75164	Cardellina canadensis	CM027518.1	NA	No PIP	SAMN42204453
75164	Cardellina canadensis	CM027534.1	CM027534.1	AA	SAMN42204453
4481	Leiothlypis ruficapilla	CM027518.1	CM027518.1A	BB	SAMN42230779
UMMZ:Bird:245258	Setophaga fusca	CM027518.1	NA	No PIP	SAMN42203825
zo-16666	Setophaga castanea	CM027518.1	CM027518.1	D	SAMN42230814
zo-16666	Setophaga castanea	CM027534.1	CM027534.1	BB	SAMN42230814
UMMZ:Bird:248052	Leiothlypis ruficapilla	CM027530.1	CM027530.1	AA	SAMN42231229
71807	Setophaga virens	CM027530.1	CM027530.1	AA	SAMN42204416
71867	Setophaga virens	CM027530.1	CM027530.1	BB	SAMN42231126
74934	Setophaga magnolia	CM027530.1	CM027530.1	AA	SAMN42204525
UMMZ:Bird:244777	Setophaga castanea	CM027530.1	CM027530.1	AA	SAMN42230838
UMMZ:Bird:244777	Setophaga castanea	CM027532.1	CM027532.1	BB	SAMN42230838
74875	Setophaga coronata	CM027530.1	CM027530.1	BB	SAMN42203694
UMMZ:Bird:247242	Leiothlypis peregrina	CM027530.1	CM027530.1	AA	SAMN42230743
UMMZ:Bird:247240	Leiothlypis peregrina	CM027530.1	CM027530.1	BB	SAMN42204510
UMMZ:Bird:247331	Setophaga palmarum	CM027530.1	CM027530.1	BB	SAMN42204242
UMMZ:Bird:247327	Setophaga fusca	CM027530.1	CM027530.1	BB	SAMN42203831
UMMZ:Bird:247315	Setophaga coronata	CM027530.1	CM027530.1	AA	SAMN42203801
75098	Setophaga pensylvanica	CM027530.1	CM027530.1	BB	SAMN42230859
75114	Cardellina canadensis	CM027530.1	CM027530.1	AA	SAMN42204447
75204	Setophaga tigrina	CM027530.1	CM027530.1	AA	SAMN42230934
3160	Setophaga castanea	CM027530.1	CM027530.1	BB	SAMN42230828
4083	Leiothlypis ruficapilla	CM027530.1	CM027530.1	BB	SAMN42230783
76965	Setophaga tigrina	CM027530.1	CM027530.1	BB	SAMN42230863
UMMZ:Bird:245889	Setophaga pensylvanica	CM027530.1	CM027530.1	AA	SAMN42204408
Z09.6.12	Setophaga fusca	CM027530.1	CM027530.1	AA	SAMN42203716
Z13.4.27	Cardellina canadensis	CM027530.1	CM027530.1	BB	SAMN42204464
Z95.10.22	Setophaga palmarum	CM027530.1	CM027530.1	AA	SAMN42204232
zt-1049	Setophaga magnolia	CM027530.1	CM027530.1	BB	SAMN42204534
UMMZ:Bird:248006	Cardellina canadensis	CM027532.1	CM027532.1	AA	SAMN42204469
UMMZ:Bird:248132	Setophaga virens	CM027532.1	CM027532.1	AA	SAMN42231128
UMMZ:Bird:244771	Setophaga castanea	CM027532.1	CM027532.1	AA	SAMN42230932
UMMZ:Bird:244778	Setophaga palmarum	CM027532.1	CM027532.1B	AA	SAMN42204234
74876	Setophaga coronata	CM027532.1	CM027532.1	BB	SAMN42203789
DOT-16630	Setophaga pensylvanica	CM027532.1	CM027532.1	AA	SAMN42204556
DOT-16825	Setophaga pensylvanica	CM027532.1	CM027532.1	BB	SAMN42204561
DOT-17533	Setophaga palmarum	CM027532.1	CM027532.1B	BB	SAMN42204219
DOT-18669	Setophaga fusca	CM027532.1	CM027532.1A	AA	SAMN42203707
UMMZ:Bird:247253	Leiothlypis ruficapilla	CM027532.1	CM027532.1	BB	SAMN42230784
UMMZ:Bird:247337	Setophaga tigrina	CM027532.1	CM027532.1	BB	SAMN42204606
75103	Setophaga magnolia	CM027532.1	CM027532.1	AA	SAMN42204520
75188	Setophaga fusca	CM027532.1	CM027532.1A	BB	SAMN42231294
UMMZ:Bird:245363	Leiothlypis peregrina	CM027532.1	CM027532.1	BB	SAMN42230747
3130	Leiothlypis ruficapilla	CM027532.1	CM027532.1	AA	SAMN42230776
6081	Leiothlypis peregrina	CM027532.1	CM027532.1	AA	SAMN42230716
UMMZ:Bird:248542	Setophaga tigrina	CM027532.1	CM027532.1	AA	SAMN42231476
Z10.2.36	Setophaga magnolia	CM027532.1	CM027532.1	BB	SAMN42204540
Z15.5.2	Cardellina canadensis	CM027532.1	CM027532.1	BB	SAMN42204461
zo-11216	Setophaga coronata	CM027532.1	CM027532.1	AA	SAMN42203702
UMMZ:Bird:248102	Setophaga coronata	CM027534.1	NA	No PIP	SAMN42231290
45977	Setophaga pensylvanica	CM027534.1	CM027534.1	BB	SAMN42231306
71975	Setophaga virens	CM027534.1	CM027534.1	AA	SAMN42204413
72405	Setophaga fusca	CM027534.1	CM027534.1	BB	SAMN42203820
UMMZ:Bird:244714	Leiothlypis peregrina	CM027534.1	CM027534.1	AA	SAMN42230730
74944	Setophaga magnolia	CM027534.1	CM027534.1	BB	SAMN42204517
74915	Setophaga magnolia	CM027534.1	CM027534.1	AA	SAMN42204524
UMMZ:Bird:244732	Leiothlypis peregrina	CM027534.1	CM027534.1	BB	SAMN42230728
74911	Setophaga tigrina	CM027534.1	CM027534.1	BB	SAMN42204591
btnw 6	Setophaga virens	CM027534.1	CM027534.1	BB	SAMN42231485
DOT-18764	Setophaga palmarum	CM027534.1	NA	No PIP	SAMN42204220
75147	Leiothlypis ruficapilla	CM027534.1	CM027534.1	BB	SAMN42230752
3125	Leiothlypis ruficapilla	CM027534.1	CM027534.1	AA	SAMN42230782
4049	Setophaga castanea	CM027534.1	CM027534.1	AA	SAMN42230832
UMMZ:Bird:245319	Setophaga tigrina	CM027534.1	CM027534.1	AA	SAMN42230870
56061	Troglodytes hiemalis	CM031868.1	CM031868.1	AA	SAMN42230986
DOT-16684	Troglodytes hiemalis	CM031868.1	CM031868.1	BB	SAMN42230978
UMMZ:Bird:245223	Corthylio calendula	CM031868.1	CM031868.1	AA	SAMN42203976
Z95.11.25	Corthylio calendula	CM031868.1	CM031868.1	BB	SAMN42204402
UMMZ:Bird:244754	Vireo olivaceus	CM036369.1	CM036369.1	AA	SAMN42203860
DOT-17015	Vireo solitarius	CM036369.1	CM036369.1	AA	SAMN42204276
DOT-17576	Vireo solitarius	CM036369.1	CM036369.1	BB	SAMN42203874
UMMZ:Bird:247353	Vireo philadelphicus	CM036369.1	NA	No PIP	SAMN42231500
75065	Vireo olivaceus	CM036369.1	CM036369.1	BB	SAMN42204058
UMMZ:Bird:248047	Junco hyemalis	CM042579.1	CM042579.1	AA	SAMN42204367
74924	Zonotrichia albicollis	CM042579.1	NA	No PIP	SAMN42204279
UMMZ:Bird:247394	Melospiza lincolnii	CM042579.1	CM042579.1B	C	SAMN42203936
UMMZ:Bird:245266	Melospiza lincolnii	CM042579.1	CM042579.1B	D	SAMN42203945
Z13.4.6	Junco hyemalis	CM042579.1	CM042579.1	BB	SAMN42204363
74923	Zonotrichia albicollis	CM042598.1	CM042598.1	AA	SAMN42204068
DOT-16665	Melospiza lincolnii	CM042598.1	CM042598.1	BB	SAMN42203918
UMMZ:Bird:247384	Junco hyemalis	CM042598.1	CM042598.1	AA	SAMN42204373
UMMZ:Bird:247383	Junco hyemalis	CM042598.1	CM042598.1	BB	SAMN42204371
UMMZ:Bird:245225	Zonotrichia albicollis	CM042598.1	CM042598.1	BB	SAMN42204094
Z06.2.15	Melospiza lincolnii	CM042598.1	CM042598.1	AA	SAMN42231235

### Sheet: CAPTION
Individual-level data from samples used to create genetic distance based trees of shared PIPs. Samples are listed with their species, the name of the shared PIP used in the analyses, the name of the species-level PIP that overlapped the shared region (i.e. the PIP name used in most other parts of the study, including Dataset S1-S3), and the genotype assigned to the individual at that PIP. Further…
